# Airway immune signatures of protection and disease progression in recent human tuberculosis household contacts

**DOI:** 10.64898/2026.01.29.702551

**Authors:** William J. Branchett, Jee-Whang Kim, Jessica Shields, Probir Chakravarty, Jo Lee, Ismail Novsarka, Hubert Slawinski, Katalin A. Wilkinson, Robert J. Wilkinson, Anver Kamil, Raman Verma, Pranabashis Haldar, Anne O’Garra

**Author notes:** Equal first/last authors (William J. Branchett, Jee-Whang Kim, Pranabashis Haldar, Anne O’Garra). Correspondence to: Dr Anne O’Garra.

## Abstract

Whilst the majority of individuals infected with *M. tuberculosis* control the infection and remain asymptomatic, only 5-10% progress to active tuberculosis (TB)^1^. Previous or current infection with *M. tuberculosis* is detected using antigen-specific interferon (IFN)-γ release assays (IGRA), which cannot identify those who will remain healthy or progress to active TB^1^. However, ^18^F-Fluorodeoxyglucose positron emission-computed tomography (PET-CT) can detect increased immune cell metabolic activity in lung parenchyma and intrathoracic lymph nodes associated with infection^2^. The local early immune factors dictating protection or disease progression have not been defined. To address this, we interrogated the airway immune response at single cell resolution in bronchoalveolar lavage (BAL) from extensively clinically characterised recent household contacts of TB patients, who either controlled the infection or progressed to TB disease. Using unbiased analysis of bulk and scRNA-seq of BAL samples, we define type I IFN-dependent and -independent neutrophil signatures in active TB patients and contacts that progressed to TB. We additionally report an inverse relationship between airway neutrophils and T cells, with T cells showing signatures of exhaustion, cytotoxicity and cell death in progressors and TB patients with a neutrophil dominated airway profile. Conversely, T cell signatures of protection in contacts who remained healthy were dominated by genes related to regulation, quiescence and a stem-like profile. We show that both the inflammatory neutrophil signature of TB progression and the stem-like T cell signature of non-progressors from human airways were recapitulated in scRNA-seq data from non-human primate (NHP) granulomas, associated with disease or immune protection, respectively. Our findings from early human airway responses in TB contacts reveal genes, pathways and cell states that may dictate infection outcome and inform strategies for host-directed therapy and vaccine studies.
