## Supplementary Table 1 for "Airway immune signatures of protection and disease progression in recent human tuberculosis household contacts"

### Sheet: a) Contacts incl. progressors
Contact ID	TB index case		Contacts of pulmonary TB patients											Contact IGRA status		Contact PET-CT status LN			Contact PET-CT status lung			Contact data acquired at baseline				Contact data acquired at follow-up				Contact data acquired at progression
	Index case ID	Index Mtb lineage	Sex	Current tobacco smoking	Age	Ethnicity	Co-morbidity	Respiratory symptoms	BAL viral PCR	BAL other bacterial culture	CRP mg/L	Outlier/exclusion status	Analysis group	Baseline	Follow-up	Baseline	Follow-up	Progression	Baseline	Follow-up	Progression	Flow cytometry (pan-immune)	Flow cytometry (T cell focused)	Bulk RNA-seq	scRNA-seq	Flow cytometry (pan-immune)	Flow cytometry (T cell focused)	Bulk RNA-seq	scRNA-seq	Flow cytometry (pan-immune)	Flow cytometry (T cell focused)	Bulk RNA-seq	scRNA-seq
115	1030	4	F	No	40	Other White	None	None	None	None	<5	None	IGRA-ve PET-ve	IGRA-ve	IGRA-ve	PET-ve	no PET	N/A	PET-ve	no PET	N/A	Yes	Yes	Yes	Yes	No BAL				N/A
128	1051	1	F	No	21	Other Asian	Asthma	None	None	None	<5	None	IGRA-ve PET-ve	IGRA-ve	IGRA-ve	PET-ve	PET-ve	N/A	PET-ve	PET-ve	N/A	Yes	Yes	Yes	Yes	No BAL				N/A
134	1033	3	F	No	24	S. Asian	None	None	None	None	<5	None	IGRA-ve PET-ve	IGRA-ve	IGRA-ve	PET-ve	PET-ve	N/A	PET-ve	PET-ve	N/A	Yes	Yes	Yes	Yes	No BAL				N/A
135	1033	3	F	No	17	S. Asian	None	None	None	None	<5	None	IGRA-ve PET-ve	IGRA-ve	IGRA-ve	PET-ve	PET-ve	N/A	PET-ve	PET-ve	N/A	Yes	Yes	Yes	Yes	No BAL				N/A
136	1033	3	F	No	23	S. Asian	None	None	None	None	<5	None	IGRA-ve PET-ve	IGRA-ve	IGRA-ve	PET-ve	PET-ve	N/A	PET-ve	PET-ve	N/A	Yes	No	Yes	No	No BAL				N/A
142	137	2	M	No	32	Other Asian	None	None	None	Staphylococcus aureus+ (b)	<5	None	IGRA-ve PET-ve	IGRA-ve	IGRA-ve	PET-ve	PET-ve	N/A	PET-ve	PET-ve	N/A	Yes	Yes	Yes	Yes	No BAL				N/A
154	1071	No data	M	No	23	African	None	None	None	None	<5	None	IGRA-ve PET-ve	IGRA-ve	IGRA-ve	PET-ve	PET-ve	N/A	PET-ve	PET-ve	N/A	Yes	Yes	Yes	Yes	No BAL				N/A
220	1026	3	M	No	38	White British	Diabetes	None	None	None	<5	None	IGRA-ve PET-ve	IGRA-ve	IGRA-ve	PET-ve	no PET	N/A	PET-ve	no PET	N/A	Yes	Yes	Yes	Yes	No BAL				N/A
31	28	4	F	No	17	Other White	None	None	None	None	<5	None	IGRA-ve PET-ve	IGRA-ve	IGRA-ve	PET-ve	no PET	N/A	PET-ve	no PET	N/A	Yes	Yes	Yes	No	No BAL				N/A
37	35	3	F	No	41	S. Asian	Hypothyroidism	None	None	None	<5	None	IGRA-ve PET-ve	IGRA-ve	IGRA-ve	PET-ve	no PET	N/A	PET-ve	no PET	N/A	Yes	Yes	Yes	No	No BAL				N/A
38	35	3	M	No	26	S. Asian	None	None	None	None	<5	None	IGRA-ve PET-ve	IGRA-ve	IGRA-ve	PET-ve	no PET	N/A	PET-ve	no PET	N/A	Yes	Yes	Yes	No	No BAL				N/A
42	1010	1	F	No	20	Other	None	None	None	Staphylococcus aureus+ (b)	<5	None	IGRA-ve PET-ve	IGRA-ve	IGRA-ve	PET-ve	no PET	N/A	PET-ve	no PET	N/A	Yes	Yes	Yes	No	No BAL				N/A
46	1010	1	F	No	18	Other White	None	None	None	Staphylococcus aureus+ (b)	9	None	IGRA-ve PET-ve	IGRA-ve	IGRA-ve	PET-ve	no PET	N/A	PET-ve	no PET	N/A	Yes	Yes	Yes	No	No BAL				N/A
47	43	3	M	No	29	S. Asian	None	None	None	None	No data	None	IGRA-ve PET-ve	IGRA-ve	IGRA-ve	PET-ve	no PET	N/A	PET-ve	no PET	N/A	Yes	No	Yes	No	No BAL				N/A
68	1032	1	F	No	63	Other Asian	Diabetes	None	None	None	<5	None	IGRA-ve PET-ve	IGRA-ve	IGRA-ve	PET-ve	PET-ve	N/A	PET-ve	PET-ve	N/A	Yes	No	Yes	No	No BAL				N/A
71	1014	3	F	No	38	S. Asian	Asthma	None	None	None	<5	None	IGRA-ve PET-ve	IGRA-ve	IGRA-ve	PET-ve	PET-ve	N/A	PET-ve	PET-ve	N/A	Yes	No	Yes	No	No BAL				N/A
73	67	1	F	No	58	S. Asian	Hypertension	None	None	None	<5	None	IGRA-ve PET-ve	IGRA-ve	IGRA-ve	PET-ve	no PET	N/A	PET-ve	no PET	N/A	Yes	Yes	Yes	No	No BAL				N/A
91	1020	3	M	No	20	S. Asian	None	None	None	Staphylococcus aureus++ (b+f)	<5	None	IGRA-ve PET-ve	IGRA-ve	IGRA-ve	PET-ve	PET-ve	N/A	PET-ve	PET-ve	N/A	Yes	Yes	Yes	Yes	No BAL				N/A
93	1020	3	M	No	18	S. Asian	None	None	None	None	<5	None	IGRA-ve PET-ve	IGRA-ve	IGRA-ve	PET-ve	PET-ve	N/A	PET-ve	PET-ve	N/A	Yes	Yes	Yes	Yes	No BAL				N/A
97	1027	3	F	No	44	African	None	None	SARS-CoV2 (b)	None	<5	Subclinical viral response	None	IGRA-ve	IGRA-ve	PET-ve	no PET	N/A	PET-ve	no PET	N/A	Yes	Yes	Yes	No	No BAL				N/A
110	1087	4	F	No	44	White British	None	None	None	Haemophilus influenzae ++	<5	Subclinical bacterial response	None	IGRA-ve	IGRA-ve	PET-ve	no PET	N/A	PET-ve	no PET	N/A	Yes	Yes	Yes	Yes	No BAL				N/A
34	1010	1	M	No	32	S. Asian	None	Recent shortness of breath	None	None	<5	Respiratory symptoms	None	IGRA-ve	IGRA-ve	no PET	no PET	N/A	no PET	no PET	N/A	Yes	Yes	Yes	Yes	No BAL				N/A
89	1023	4	M	No	17	Caribbean	None	Sputum, recent viral symptoms	Enterovirus/rhinovirus (b)	Staphylococcus aureus+ (b)	<5	Respiratory symptoms	None	IGRA-ve	IGRA-ve	PET-ve	PET+ve	N/A	PET-ve	PET-ve	N/A	No	Yes	Yes	Yes	No BAL				N/A
131	1051	1	M	No	24	Other Asian	None	Cough 1wk after BAL	Enterovirus/rhinovirus (b)	None	<5	Respiratory symptoms	None	IGRA-ve	IGRA-ve	PET-ve	PET-ve	N/A	PET-ve	PET-ve	N/A	Yes	Yes	Yes	Yes	No BAL				N/A
231	1019	3	M	No	58	White British	Nasal polyps	Chronic cough prior to (b)	None	None	7	Respiratory symptoms	None	IGRA-ve	IGRA-ve	PET-ve	no PET	N/A	PET-ve	no PET	N/A	Yes	Yes	Yes	Yes	No BAL				N/A
30	28	4	F	Yes	36	Other White	Breastfeeding	None	None	None	<5	Current smoker	None	IGRA-ve	IGRA-ve	no PET	no PET	N/A	no PET	no PET	N/A	Yes	Yes	Yes	No	No BAL				N/A
118	117	4	F	Yes	49	White British	None	None	None	None	<5	Current smoker	None	IGRA-ve	IGRA-ve	PET-ve	no PET	N/A	PET-ve	no PET	N/A	Yes	Yes	Yes	Yes	No BAL				N/A
98	1027	3	M	No	25	African	None	None	None	None	<5	PET-CT status unknown	None	IGRA-ve	IGRA-ve	no PET	no PET	N/A	no PET	no PET	N/A	Yes	Yes	Yes	Yes	No BAL				N/A
36	35	3	F	No	24	S. Asian	None	Viral symptoms	Enterovirus/rhinovirus (b)	None	<5	Respiratory symptoms	None	IGRA-ve	IGRA-ve	PET+ve	PET-ve	N/A	PET-ve	PET-ve	N/A	Yes	Yes	Yes	No	No BAL				N/A
189	1036	2	F	No	22	S. Asian	None	Cough	Parainfluenza 1 RNA (b)	Staphylococcus aureus+ (b)	8	Respiratory symptoms	None	IGRA-ve	IGRA-ve	PET+ve	PET-ve	N/A	PET+ve	PET-ve	N/A	Yes	Yes	Yes	Yes	No BAL				N/A
70	1014	3	M	No	39	S. Asian	None	None	None	None	<5	Unexplained PET-CT+ve	None	IGRA-ve	IGRA-ve	PET+ve	PET+ve	N/A	PET-ve	PET-ve	N/A	Yes	Yes	Yes	No	Yes	Yes	Yes	Yes	N/A
224	1079	3	M	No	41	S. Asian	Vitamin B12 deficiency	None	None	None	8	Unexplained PET-CT+ve	None	IGRA-ve	IGRA-ve	PET+ve	PET+ve	N/A	PET-ve	PET+ve	N/A	Yes	Yes	Yes	Yes	Yes	Yes	Yes	Yes	N/A
40	1035	4	M	No	55	S. Asian	Diabetes	None	None	None	<5	None	IGRA+ve PET-ve	IGRA+ve	IGRA+ve	PET-ve	PET-ve	N/A	PET-ve	PET-ve	N/A	Yes	Yes	Yes	No	No BAL				N/A
90	1020	3	M	No	25	S. Asian	None	None	None	None	<5	None	IGRA+ve PET-ve	IGRA+ve	IGRA+ve	PET-ve	PET-ve	N/A	PET-ve	PET-ve	N/A	Yes	Yes	Yes	Yes	Yes	Yes	Yes	Yes	N/A
107	1047	No data	M	No	34	S. Asian	None	None	None	Coliform - KESC group+ (f)	<5	None	IGRA+ve PET-ve	IGRA+ve	IGRA+ve	PET-ve	PET-ve	N/A	PET-ve	PET-ve	N/A	Yes	Yes	Yes	Yes	Yes	Yes	Yes	Yes	N/A
155	1071	No data	M	No	28	African	None	None	None	Staphylococcus aureus+ (f)	<5	None	IGRA+ve PET-ve	IGRA+ve	IGRA+ve	PET-ve	PET-ve	N/A	PET-ve	PET-ve	N/A	Yes	Yes	Yes	Yes	Yes	Yes	Yes	Yes	N/A
157	1071	No data	M	No	26	African	None	None	None	None	<5	None	IGRA+ve PET-ve	IGRA-ve	IGRA+ve	PET-ve	PET-ve	N/A	PET-ve	PET-ve	N/A	Yes	Yes	Yes	No	Yes	Yes	Yes	Yes	N/A
223	1079	3	F	No	39	S. Asian	Past EPTB	None	None	None	<5	None	IGRA+ve PET-ve	IGRA+ve	IGRA+ve	PET-ve	PET-ve	N/A	PET-ve	PET-ve	N/A	Yes	Yes	Yes	Yes	No BAL				N/A
11	1004	4	F	Yes	44	Other White	None	Cough prior to (b)	Enterovirus/rhinovirus (f)	Haemophilus influenzae + (b)	17	Current smoker, respiratory symptoms	None	IGRA+ve	IGRA+ve	PET-ve	PET-ve	N/A	PET-ve	PET-ve	N/A	Yes	No	Yes	No	Yes	Yes	Yes	No	N/A
12	1004	4	M	Yes	47	Other White	None	Cough, night-sweat, weight loss (b)	None	Haemophilus influenzae + (b)	17	Current smoker, respiratory symptoms	None	IGRA+ve	IGRA+ve	CT only	PET-ve	N/A	CT only	PET-ve	N/A	Yes	No	Yes	No	Yes	No	No	No	N/A
52	10069	No data	M	Yes	62	S. Asian	Diabetes, hypertension	None	None	None	<5	Current smoker	None	IGRA+ve	IGRA+ve	PET-ve	PET-ve	N/A	PET-ve	PET-ve	N/A	Yes	Yes	Yes	No	Yes	Yes	Yes	Yes	N/A
56	1034	4	F	No	64	S. Asian	None	None	None	Haemophilus influenzae + (f)	<5	None	IGRA+ve PET+ve	IGRA+ve	IGRA+ve	PET+ve	PET+ve	N/A	PET-ve	PET-ve	N/A	Yes	Yes	Yes	No	Yes	No	Yes	No	N/A
69	1032	1	M	No	21	Other Asian	None	None	None	Staphylococcus aureus+ (b)	<5	None	IGRA+ve PET+ve	IGRA+ve	IGRA+ve	PET+ve	PET+ve	N/A	PET-ve	PET-ve	N/A	Yes	Yes	Yes	No	No BAL				N/A
79	1082	4	M	No	18	S. Asian	None	None	Enterovirus/rhinovirus (f)	Haemophilus influenzae + (f)	<5	None	IGRA+ve PET+ve	IGRA-ve	IGRA+ve	PET+ve	PET+ve	N/A	PET-ve	PET-ve	N/A	Yes	Yes	Yes	No	Yes	Yes	Yes	Yes	N/A
106	1047	No data	F	No	29	S. Asian	None	None	None	None	<5	None	IGRA+ve PET+ve	IGRA+ve	IGRA+ve	PET+ve	PET+ve	N/A	PET-ve	PET-ve	N/A	Yes	Yes	Yes	Yes	Yes	Yes	Yes	Yes	N/A
140	1075	4	M	No	41	S. Asian	None	None	None	Acinetobacter junii+ (f)	<5	None	IGRA+ve PET+ve	IGRA+ve	IGRA+ve	PET+ve	PET+ve	N/A	PET+ve	PET+ve	N/A	Yes	Yes	Yes	Yes	No	No	Yes	No	N/A
141	1075	4	F	No	38	S. Asian	Thyroidectomy for goitre	None	None	None	<5	None	IGRA+ve PET+ve	IGRA-ve	IGRA+ve	PET+ve	PET+ve	N/A	PET-ve	PET-ve	N/A	Yes	Yes	Yes	Yes	No	No	Yes	Yes	N/A
211	202	No data	M	No	68	S. Asian	None	None	None	None	<5	None	IGRA+ve PET+ve	IGRA+ve	IGRA+ve	PET+ve	PET+ve	N/A	PET+ve	PET+ve	N/A	Yes	Yes	Yes	Yes	Yes	Yes	Yes	Yes	N/A
239	196	No data	M	No	28	S. Asian	None	None	None	None	<5	None	IGRA+ve PET+ve	IGRA+ve	IGRA+ve	CT only	PET-ve	N/A	CT only	PET+ve	N/A	Yes	Yes	Yes	Yes	No BAL				N/A
18	1004	4	M	Yes	52	Other White	None	Chronic cough (smoker)	None	None	7	Current smoker	None	IGRA+ve	IGRA+ve	CT only	PET+ve	N/A	CT only	PET+ve	N/A	Yes	No	Yes	No	Yes	Yes	Yes	No	N/A
39	35	3	M	Yes	53	S. Asian	Diabetes	None	None	None	<5	Current smoker	None	IGRA-ve	IGRA+ve	PET+ve	PET+ve	N/A	PET-ve	PET-ve	N/A	Yes	Yes	Yes	No	Yes	Yes	Yes	Yes	N/A
58	57	4	F	Yes	48	White British	Asthma	None	None	Haemophilus influenzae + (f)	<5	Current smoker	None	IGRA+ve	IGRA+ve	PET-ve	PET-ve	N/A	PET-ve	PET+ve	N/A	Yes	Yes	Yes	No	Yes	Yes	Yes	No	N/A
182	173	4	M	No	37	S. Asian	None	None	None	None	18	Transient unexplained lung PET-CT	None	IGRA+ve	IGRA+ve	PET-ve	PET-ve	N/A	PET+ve	PET-ve	N/A	Yes	Yes	Yes	Yes	No BAL				N/A
48	43	3	M	No	67	S. Asian	Healed past TB	None	None	Aspergillus niger	<5	PET-CT in lung due to scarring	None	IGRA+ve	IGRA+ve	PET-ve	PET-ve	N/A	PET+ve	PET+ve	N/A	Yes	Yes	Yes	No	No BAL				N/A
233	1081	4	F	No	39	S. Asian	Hypertension, lung scarring	None	None	None	<5	PET-CT in lung due to scarring	None	IGRA+ve	IGRA+ve	PET-ve	PET-ve	N/A	PET+ve	PET+ve	N/A	Yes	Yes	Yes	Yes	Yes	Yes	No	Yes	N/A
222	1079	3	M	No	36	S. Asian	None	Productive cough, fever, lethargy and 2 kg weight loss at progression	No data at progression	No data at progression	<5 (b), 70 (p)	None	Progressor	IGRA+ve	IGRA+ve	PET-ve	N/A	CT only	PET+ve	N/A	CT only	Yes	Yes	Yes	Yes	No BAL				No BAL
78	1082	4	M	No	20	S. Asian	None	None	None	None	19 (p)	None	Progressor	IGRA+ve	N/A	N/A	N/A	PET+ve	N/A	N/A	PET+ve	No BAL				No BAL				Yes	Yes	Yes	No
164	1018	1	F	No	48	Other Asian	None	None	None	Coliform - KESC group+ (p)	<5 (p)	None	Progressor	IGRA+ve	N/A	N/A	N/A	PET+ve	N/A	N/A	PET+ve	No BAL				No BAL				Yes	Yes	Yes	Yes
26	1008	3	F	No	37	S. Asian	None	None	None	Staphylococcus aureus (b)	<5 (b), 7 (p)	None	Progressor	IGRA+ve	IGRA+ve	PET+ve	N/A	PET+ve	PET+ve	N/A	PET+ve	Yes	Yes	Yes	No	No BAL				Yes	Yes	Yes	No
13	1004	4	M	Yes	37	Other White	None	Productive cough prior to (b) Productive cough, night sweats, chest pain at progression	None	None	<5 (b), not tested (p)	None	Progressor	IGRA+ve	IGRA+ve	PET-ve	N/A	PET-ve	PET+ve	N/A	PET+ve	Yes	No	Yes	No	No BAL				Yes	Yes	Yes	Yes
74	1069	No data	M	No	17	S. Asian	None	None	Enterovirus/Rhinovirus (b); Metapneumovirus A RNA (f)	Staphylococcus aureus+ Haemophilus influenzae+ (p)	<5 (b), <5 (p)	None	Progressor	IGRA+ve	IGRA+ve	PET+ve	PET+ve	PET+ve	PET-ve	PET-ve	PET-ve	Yes	Yes	Yes	No	Yes	Yes	Yes	Yes	Yes	Yes	Yes	Yes
75	1069	No data	F	No	43	S. Asian	None	None	Enterovirus/Rhinovirus (f)	Aspergilus fumigatus complex (b)	<5 (b), <5 (p)	None	Progressor	IGRA+ve	IGRA+ve	PET+ve	PET+ve	PET+ve	PET-ve	PET-ve	PET-ve	Yes	Yes	Yes	No	Yes	Yes	Yes	Yes	Yes	Yes	Yes	Yes
77	1082	4	M	No	56	S. Asian	Diabetes, hypertension	None	None	Staphylococcus aureus+ (b +f); Haemophilus influenzae+ (b); Streptococcus pneumoniae+ (f)	<5 (b), 22 (p)	None	Progressor	IGRA+ve	IGRA+ve	PET+ve	PET+ve	PET+ve	PET+ve	PET+ve	PET+ve	Yes	Yes	Yes	No	Yes	Yes	Yes	Yes	Yes	Yes	Yes	Yes
122	1086	4	F	No	67	S. Asian	Angina, splenectomy	Cough at progression	None	Meticillin res. Staph aureus+ (p)	<5 (b), <5 (p)	None	Progressor	IGRA-ve	IGRA+ve	PET+ve	N/A	PET+ve	PET-ve	N/A	PET+ve	Yes	Yes	Yes	Yes	No BAL				Yes	No	Yes	No
103	1072	3	F	No	37	S. Asian	None	Cough, 4 kg weight loss, lethargy, night sweat at progression	Enterovirus/rhinovirus (f)	Beta Haemolytic Strep Group A (f)	<5 (b), 38 (p)	None	Progressor	IGRA-ve	IGRA+ve	PET+ve	PET+ve	PET+ve	PET+ve	PET+ve	PET-ve	Yes	Yes	Yes	No	Yes	Yes	Yes	Yes	Yes	Yes	Yes	Yes
225	1079	3	M	No	17	S. Asian	None	None	Influenza A virus (f); Enterovirus/rhinovirus (p)	None	<5 (b), <5 (p)	None	Progressor	IGRA-ve	IGRA+ve	PET-ve	PET+ve	PET+ve	PET+ve	PET+ve	PET+ve	No BAL				Yes	Yes	Yes	Yes	Yes	Yes	No	No

### Sheet: b) TB patients
Pulmonary TB patient details																BAL microbiology				Sputum microbiology		Data acquired
Patient ID	Sex	Current tobacco smoking	Age	Ethnicity	Co-morbidity	BAL viral PCR	BAL other bacterial culture	CRP mg/L	Outlier/exclusion status	TB symptoms	Chest X ray Timika score	Analysis group	Basis of TB diagnosis	Disease site	Treatment response confirmed	Culture	Time to Culture Positivity	AFB	Xpert MTB/RIF Ultra	Culture	AFB	Flow cytometry (pan-immune)	Flow cytometry (T cell focused)	Bulk RNA-seq	scRNA-seq
4	F	No	35	S. Asian	None	None	None	<5	None	Chest pain, Weight loss	3.8	TB culture negative	Clinico-radiological diagnosis. Clinical and radiological response to treatment	Pulmonary	Yes	Negative	Negative	Negative	Negative	NA	NA	Yes	No	Yes	No
82	F	No	25	S. Asian	None	None	None	35	None	Cough, back pain	0.8	TB culture negative	Clinico-radiological diagnosis. Radiological and clinical response to TB treatment.	Pulmonary, spinal	Yes	Negative	Negative	Negative	Negative	no data	no data	Yes	Yes	Yes	No
83	M	No	24	S. Asian	None	None	None	20	None	Cough, Weight loss, Chest pain	18.8	TB culture negative	Clinico-radiological diagnosis. Lymphocytic effusion, Radiological and clinical response to TB treatment.	Pulmonary, Peural, ITLN	Yes	Negative	Negative	Negative	Negative	no data	no data	Yes	Yes	Yes	No
94	M	Yes	30	S. Asian	None	None	Coliform - KESC group +	20	None	Sputum production, Swollen lymph nodes, Weight loss	3.3	TB culture negative	Microbiologically confirmed in LN	Pulmonary and LN	Yes	Negative	Negative	Negative	Negative	NA	NA	Yes	Yes	Yes	Yes
105	F	No	19	S. Asian	None	None	Staphylococcus aureus +	6	None	Weight loss, Chest pain	0.4	TB culture negative	Clinico-radiological diagnosis. Radiological and clinical response to TB treatment.	Pulmonary	Yes	Negative	Negative	Negative	Negative	NA	NA	Yes	Yes	Yes	Yes
111	M	No	41	Other Asian	None	None	Haemophilus influenzae +	<5	None	Productive cough, Fever, Night sweat, Weight loss	49.2	TB culture negative	GeneXpert confirmed in BAL	Pulmonary	Yes	Negative	Negative	Negative	Positive	Negative	Negative	Yes	Yes	Yes	No
123	M	No	54	S. Asian	Peripheral arterial disease	None	None	<5	None	None	2.1	TB culture negative	Lung and ITLN biopsies confirmed necrotising granulomatous inflammation with positive AFB staining	Pulmonary	Yes	Negative	Negative	Negative	Negative	no data	no data	Yes	Yes	Yes	Yes
127	M	No	27	African	None	None	Aspergillus fumigatus complex	12	None	Fever, Loss of appetite	0.4	TB culture negative	Xpert Ultra confirmed in BAL	Pulmonary	Yes	Negative	Negative	Negative	Positive	NA	NA	Yes	Yes	Yes	Yes
146	F	No	30	S. Asian	None	None	None	<5	None	None	0.4	TB culture negative	Microbiologically confirmed in ITLN	ITLN and Pulmonary	Yes	Negative	Negative	Negative	Negative	no data	no data	Yes	Yes	Yes	Yes
156	F	No	25	S. Asian	None	None	Staphylococcus aureus + Beta Haemolytic Strep Group G + Streptococcus pneumoniae +	<5	None	Cough, Fever, Night sweat, Weight loss	0.4	TB culture negative	Microbiologically confirmed in LN and Xpert Ultra confirmed in BAL	Pulmonary and LN	Yes	Negative	Negative	Negative	Positive	NA	NA	Yes	Yes	Yes	Yes
196	F	No	23	S. Asian	None	None	None	54	None	Productive cough, Swollen lymph nodes	10.4	TB culture negative	Necrotising granuloma observed in lymph node biopsy	Pulmonary and LN	Yes	Negative	Negative	Negative	Negative	Negative	Negative	Yes	Yes	Yes	Yes
202	M	No	66	S. Asian	Diabetes	None	None	57	None	Cough, Lethargy, Night sweat, Weight loss	0.4	TB culture negative	Clinico-radiological diagnosis. Radiological and clinical response to TB treatment.	Pulmonary, ITLN	Yes	Negative	Negative	Negative	Negative	no data	no data	Yes	Yes	Yes	Yes
219	F	No	51	Arab	None	None	None	140	None	Productive cough, Fever, Night sweat	34.6	TB culture negative	Clinico-radiological diagnosis. Clinical and radiological response to treatment	Pulmonary	Yes	Negative	Negative	Negative	Negative	Negative	Negative	Yes	Yes	Yes	Yes
1	F	No	21	S. Asian	None	Enterovirus/Rhinovirus	None	<5	None	None	7.5	TB culture positive	Microbiologically confirmed in BAL	Pulmonary	Yes	Positive	22	Negative	Positive	NA	NA	Yes	No	Yes	No
17	F	No	25	S. Asian	None	Enterovirus/Rhinovirus	None	<5	None	Haemoptysis	5.4	TB culture positive	Microbiologically confirmed in BAL	Pulmonary	Yes	Positive	19	Negative	Positive	NA	NA	Yes	Yes	Yes	Yes
20	M	No	29	S. Asian	None	None	None	84	None	Productive cough, Lethargy, Night sweat, Weight loss	60	TB culture positive	Microbiologically confirmed in BAL	Pulmonary	Yes	Positive	22	Negative	Positive	Positive	Positive	Yes	No	Yes	No
43	M	No	27	S. Asian	None	None	None	72	None	Cough, Fever, Lethargy, Weight loss	57.9	TB culture positive	Microbiologically confirmed in BAL	Pulmonary and LN	Yes	Positive	11	Positive	Positive	NA	NA	Yes	Yes	Yes	No
44	M	No	26	S. Asian	None	None	None	46	None	Cough, Fever, Weight loss	106.2	TB culture positive	Microbiologically confirmed in BAL	Pulmonary	Yes	Positive	12	Positive	Positive	Positive	Negative	Yes	Yes	Yes	No
95	M	No	18	S. Asian	None	None	None	65	None	Cough, Fever, Lethargy, Night sweat	56.7	TB culture positive	Microbiologically confirmed in BAL	Pulmonary	Yes	Positive	14	Positive	Positive	NA	NA	Yes	Yes	Yes	Yes
96	F	Yes	67	S. Asian	Diabetes	None	Staphylococcus aureus +	123	None	Weight loss	70.8	TB culture positive	Microbiologically confirmed in BAL	Pulmonary	Yes	Positive	6	Positive	Positive	NA	NA	Yes	Yes	Yes	Yes
117	M	Yes	64	White British	Chronic lung disease	None	None	<5	None	Productive cough, Weight loss	12.5	TB culture positive	Microbiologically confirmed in BAL	Pulmonary	Yes	Positive	32	Negative	Positive	Positive	Negative	Yes	No	Yes	No
132	F	No	44	S. Asian	None	None	None	48	None	Cough, Fever, Lethargy, Weight loss	7.5	TB culture positive	Microbiologically confirmed in BAL	Pulmonary and LN	Yes	Positive	16	Negative	Positive	NA	NA	Yes	Yes	Yes	Yes
137	F	No	34	Other Asian	None	None	None	10	None	Productive cough, Haemoptysis	55.8	TB culture positive	Microbiologically confirmed in BAL	Pulmonary	Yes	Positive	15	Positive	Positive	NA	NA	Yes	Yes	Yes	Yes
147	M	No	27	S. Asian	None	None	None	68	None	Cough, Night sweat, Weight loss	14.2	TB culture positive	Microbiologically confirmed in BAL	Pulmonary	Yes	Positive	28	Positive	Positive	NA	NA	Yes	Yes	Yes	Yes
158	F	No	25	Other White	None	None	None	76	None	Cough, Fever, Lethargy, Loss of appetite, Night sweat, Sputum, Weight loss	62.9	TB culture positive	Microbiologically confirmed in BAL	Pulmonary	Yes	Positive	7	Positive	Positive	Positive	Positive	Yes	Yes	Yes	Yes
166	M	Yes	21	S. Asian	None	None	None	104	None	Cough, Fever, Loss of appetite, Weight loss	65.4	TB culture positive	Microbiologically confirmed in BAL	Pulmonary	Yes	Positive	16	Positive	Positive	NA	NA	Yes	Yes	Yes	Yes
173	F	No	19	S. Asian	Asthma	None	Candida species	89	None	Productive cough, Fever, Loss of appetite, Night sweat, Weight loss	14.2	TB culture positive	Microbiologically confirmed in BAL	Pulmonary	Yes	Positive	10	Positive	Positive	Positive	Positive	Yes	Yes	Yes	Yes
185	M	Yes	44	S. Asian	None	None	Streptococcus milleri +	101	None	Cough, Night sweat, Weight loss	105.8	TB culture positive	Microbiologically confirmed in BAL	Pulmonary	Yes	Positive	6	Positive	Positive	NA	NA	Yes	Yes	Yes	Yes
212	M	No	35	S. Asian	Hiatus_hernia	None	Coliform - KESC group +	98	None	Productive cough, Haemoptysis, Fever, Lethargy, Night sweat, Weight loss	52.9	TB culture positive	Microbiologically confirmed in BAL	Pulmonary	Yes	Positive	10	Positive	Positive	Positive	Negative	Yes	Yes	Yes	Yes
218	M	No	61	S. Asian	None	None	Candida species	142	None	Cough, Lethargy, Night sweat, Weight loss, Diarrhoea	100.4	TB culture positive	Microbiologically confirmed in BAL	Pulmonary, pleural and colon	Yes	Positive	15	Positive	Positive	NA	NA	Yes	Yes	Yes	Yes
67	M	No	54	S. Asian	Chronic lymphocytic leukaemia	None	Coliform - KESC group +	38	Chronic lymphocytic leukaemia	Productive cough, Fever, Night sweat	1.7	None	Microbiologically confirmed in BAL	Pulmonary	Yes	Positive	30	Positive	Positive	Positive	Negative	Yes	Yes	Yes	No

### Sheet: c) Progressor full details
									PET-CT at progression					M. tuberculosis microbiology
Progressor ID	Progression time (days after index diagnosis)	Progression event type	TB disease site	Basis of progression diagnosis	Symptoms present	Symptoms list	Treatment response confirmed	CXR Timika score at progression	Physiological uptake	LN SUVmax	LN total lesion glycolysis	Lung SUVmax	PET-CT changes	Sample type	AFB	Culture	Time to culture positivity	Xpert MTB/RIF Ultra	Microbiological link to index case	Mtb lineage
222	231	Clinical TB	Pleura	Symptoms, Radiological progression evident on CXR, Florid granulomatous inflammation on pleural biopsy, Lymphocytic pleural effusion.	Yes	Productive cough, Fever, Lethargy, Weight loss	Yes	N/A	No PET-CT scan				Pleural effusion on CT	Pleural fluid and biopsy	Negative	Negative	Negative	Negative	No data	No data
78	35	Asymptomatic TB	Lung	Microbiologically confirmed in BAL	No	N/A	Yes	1.3	2.85721	7.11714	9.47878	12.1417	N/A - progression detected at first visit	BAL	Negative	Positive	34	Positive	Confirmed related	4
164	22	Asymptomatic TB	Lung	Microbiologically confirmed in BAL	No	N/A	Yes	5.8	2.94742	5.13104	4.47394	5.04394	N/A - progression detected at first visit	BAL	Negative	Positive	21	Positive	Confirmed related	1
26	217	Asymptomatic TB	Lung	Radiological progression evident on CXR	No	N/A	Yes	2.5	2.58156	15.6818	74.714	15.5358	Progressive changes	BAL	Negative	Negative	Negative	Negative	No data	No data
13	390	Clinical TB	Lung	Symptoms, Radiological progression evident on CXR	Yes	Productive cough, Night sweats, Chest pain	Unknown	7.1	2.6	Negative	Negative	8.68508	Progressive changes	BAL	Negative	Negative	Negative	Negative	No data	No data
74	588	Asymptomatic TB	Intrathoracic lymph node	Radiological progression evident on CXR, Microbiological and histological confirmation in ITLN	No	N/A	Yes	N/A	2.81414	16.6593	562.779	Negative	Progressive changes	LN aspirate	Scanty	Positive	32	Positive	Confirmed related	3
75	650	PET-CT progression with microbiological confirmation	Intrathoracic lymph node	Radiological progression evident on PET-CT, Microbiological and histological confirmation in ITLN	No	N/A	Yes	N/A	3.56713	18.9704	135.504	Negative	Progressive changes	LN aspirate	Negative	Positive	20	Negative	Confirmed unrelated
77	315	Asymptomatic TB	Lung	Radiological progression evident on CXR	No	N/A	Yes	5	2.62763	3.22881	4.71564	8.15856	Progressive changes	BAL	Negative	Negative	Negative	Negative	No data	No data
122	181	Clinical TB	Intrathoracic lymph node, extrathoracic lymph node, Lung	Symptoms, Radiological progression evident on PET-CT, Microbiological and histological confirmation in ITLN	Yes	Cough	Yes	N/A	3.43224	12.2593	27.8803	11.2258	Progressive changes	LN aspirate	Negative	Negative	Negative	Positive	No data	No data
103	594	Clinical TB	Intrathoracic lymph node	Symptoms, Radiological progression evident on CXR, Microbiological and histological confirmation in ITLN	Yes	Cough, Weight loss, Lethargy, Night sweat	Yes	N/A	1.8314	13.1865	230.522	Negative	Progressive changes	LN aspirate	Negative	Positive	26	Positive	Confirmed related	3
225	511	Asymptomatic TB	Lung	Radiological progression evident on CXR	No	N/A	Unknown/pending	1.7	2.58603	8.75119	63.9794	6.42197	Progressive changes	BAL	Negative	Negative	Negative	Negative	No data	No data
