## Supplementary Table 3 for "Airway immune signatures of protection and disease progression in recent human tuberculosis household contacts"

### Sheet: ext_data_2b
k_cluster (in descending order)	Ensembl ID	Gene symbol
1	ENSG00000008516	MMP25
1	ENSG00000112874	NUDT12
1	ENSG00000159496	RGL4
1	ENSG00000187955	COL14A1
1	ENSG00000066294	CD84
1	ENSG00000101255	TRIB3
1	ENSG00000100600	LGMN
1	ENSG00000182022	CHST15
1	ENSG00000196562	SULF2
1	ENSG00000065615	CYB5R4
1	ENSG00000173281	PPP1R3B
1	ENSG00000110080	ST3GAL4
1	ENSG00000196358	NTNG2
1	ENSG00000013392	RWDD2A
1	ENSG00000075426	FOSL2
1	ENSG00000175352	NRIP3
1	ENSG00000057704	TMCC3
1	ENSG00000111913	RIPOR2
1	ENSG00000124102	PI3
1	ENSG00000184557	SOCS3
1	ENSG00000105697	HAMP
1	ENSG00000131203	IDO1
1	ENSG00000105835	NAMPT
1	ENSG00000115415	STAT1
1	ENSG00000185201	IFITM2
1	ENSG00000147408	CSGALNACT1
1	ENSG00000185885	IFITM1
1	ENSG00000042832	TG
1	ENSG00000181016	LSMEM1
1	ENSG00000165566	AMER2
1	ENSG00000162174	ASRGL1
1	ENSG00000129538	RNASE1
1	ENSG00000147459	DOCK5
1	ENSG00000276231	PIK3R6
1	ENSG00000154451	GBP5
1	ENSG00000148053	NTRK2
1	ENSG00000008517	IL32
1	ENSG00000131323	TRAF3
1	ENSG00000163221	S100A12
1	ENSG00000101187	SLCO4A1
1	ENSG00000112799	LY86
1	ENSG00000129667	RHBDF2
1	ENSG00000136490	LIMD2
1	ENSG00000185897	FFAR3
1	ENSG00000134815	DHX34
1	ENSG00000105499	PLA2G4C
1	ENSG00000148926	ADM
1	ENSG00000081985	IL12RB2
1	ENSG00000175040	CHST2
1	ENSG00000145979	TBC1D7
1	ENSG00000177706	FAM20C
1	ENSG00000106948	AKNA
1	ENSG00000281106	TMEM272
1	ENSG00000141551	CSNK1D
1	ENSG00000256235	SMIM3
1	ENSG00000177138	FAM9B
1	ENSG00000176170	SPHK1
1	ENSG00000013619	MAMLD1
1	ENSG00000137265	IRF4
1	ENSG00000100368	CSF2RB
1	ENSG00000172575	RASGRP1
1	ENSG00000154122	ANKH
1	ENSG00000131873	CHSY1
1	ENSG00000127528	KLF2
1	ENSG00000140859	KIFC3
1	ENSG00000105339	DENND3
2	ENSG00000173559	NABP1
2	ENSG00000117091	CD48
2	ENSG00000104320	NBN
2	ENSG00000181045	SLC26A11
2	ENSG00000100024	UPB1
2	ENSG00000163421	PROK2
2	ENSG00000161944	ASGR2
2	ENSG00000123610	TNFAIP6
2	ENSG00000138829	FBN2
2	ENSG00000181634	TNFSF15
2	ENSG00000186265	BTLA
2	ENSG00000171291	ZNF439
2	ENSG00000116852	KIF21B
2	ENSG00000169180	XPO6
2	ENSG00000116337	AMPD2
2	ENSG00000170379	TCAF2
2	ENSG00000183688	RFLNB
2	ENSG00000135048	CEMIP2
2	ENSG00000100985	MMP9
2	ENSG00000257335	MGAM
2	ENSG00000171051	FPR1
6	ENSG00000136295	TTYH3
6	ENSG00000205710	C17orf107
6	ENSG00000142102	PGGHG
6	ENSG00000105711	SCN1B
6	ENSG00000049249	TNFRSF9
6	ENSG00000108950	FAM20A
6	ENSG00000104974	LILRA1
6	ENSG00000064547	LPAR2
6	ENSG00000162694	EXTL2
6	ENSG00000170837	GPR27
6	ENSG00000151650	VENTX
6	ENSG00000277632	CCL3
6	ENSG00000173110	HSPA6
6	ENSG00000168394	TAP1
6	ENSG00000139626	ITGB7
6	ENSG00000277443	MARCKS
6	ENSG00000111859	NEDD9
6	ENSG00000115956	PLEK
6	ENSG00000163219	ARHGAP25
6	ENSG00000053524	MCF2L2
6	ENSG00000186469	GNG2
6	ENSG00000197728	RPS26
6	ENSG00000129657	SEC14L1
6	ENSG00000101082	SLA2
6	ENSG00000159339	PADI4
6	ENSG00000115165	CYTIP
6	ENSG00000119535	CSF3R
6	ENSG00000007264	MATK
6	ENSG00000163599	CTLA4
6	ENSG00000241106	HLA-DOB
6	ENSG00000152784	PRDM8
6	ENSG00000206203	TSSK2
6	ENSG00000163874	ZC3H12A
6	ENSG00000155099	PIP4P2
6	ENSG00000170365	SMAD1
6	ENSG00000185905	C16orf54
6	ENSG00000122035	RASL11A
6	ENSG00000023902	PLEKHO1
6	ENSG00000128011	LRFN1
6	ENSG00000127124	HIVEP3
6	ENSG00000113263	ITK
6	ENSG00000165272	AQP3
6	ENSG00000225528
6	ENSG00000173848	NET1
6	ENSG00000105122	RASAL3
6	ENSG00000121552	CSTA
6	ENSG00000146070	PLA2G7
6	ENSG00000171608	PIK3CD
6	ENSG00000123096	SSPN
6	ENSG00000151012	SLC7A11
6	ENSG00000109790	KLHL5
6	ENSG00000118503	TNFAIP3
6	ENSG00000133639	BTG1
6	ENSG00000131669	NINJ1
7	ENSG00000090339	ICAM1
7	ENSG00000174885	NLRP6
7	ENSG00000104381	GDAP1
7	ENSG00000011132	APBA3
7	ENSG00000078967	UBE2D4
7	ENSG00000173868	PHOSPHO1
7	ENSG00000108700	CCL8
7	ENSG00000226479	TMEM185B
7	ENSG00000186854	TRABD2A
7	ENSG00000164082	GRM2
7	ENSG00000108107	RPL28
7	ENSG00000221869	CEBPD
7	ENSG00000279191	ITGA3
7	ENSG00000135636	DYSF
7	ENSG00000135838	NPL
7	ENSG00000101265	RASSF2
7	ENSG00000059728	MXD1
7	ENSG00000181649	PHLDA2
7	ENSG00000115607	IL18RAP
7	ENSG00000149289	ZC3H12C
7	ENSG00000087589	CASS4
7	ENSG00000068323	TFE3
7	ENSG00000255398	HCAR3
7	ENSG00000179593	ALOX15B
7	ENSG00000174944	P2RY14
7	ENSG00000178764	ZHX2
7	ENSG00000162745	OLFML2B
7	ENSG00000163412	EIF4E3
7	ENSG00000237513	ITGA3
7	ENSG00000105287	PRKD2
7	ENSG00000065675	PRKCQ
7	ENSG00000196586	MYO6
7	ENSG00000125538	IL1B
7	ENSG00000072786	STK10
7	ENSG00000234290	ITGA3
7	ENSG00000188897
7	ENSG00000154928	EPHB1
7	ENSG00000112195	TREML2
7	ENSG00000171174	RBKS
7	ENSG00000166900	STX3
7	ENSG00000184602	SNN
7	ENSG00000009790	TRAF3IP3
7	ENSG00000196549	MME
7	ENSG00000271503	CCL5
7	ENSG00000180316	PNPLA1
7	ENSG00000213347	MXD3
7	ENSG00000150637	CD226
7	ENSG00000174125	TLR1
7	ENSG00000109320	NFKB1
7	ENSG00000111537	IFNG
7	ENSG00000142089	IFITM3
7	ENSG00000177191	B3GNT8
7	ENSG00000174718	RESF1
7	ENSG00000243279	PRAF2
7	ENSG00000176083	ZNF683
7	ENSG00000113532	ST8SIA4
7	ENSG00000100647	SUSD6
7	ENSG00000118515	SGK1
7	ENSG00000116857	TMEM9
7	ENSG00000125510	OPRL1
7	ENSG00000178789	CD300LB
7	ENSG00000111732	AICDA
7	ENSG00000141506	PIK3R5
7	ENSG00000164125	GASK1B
7	ENSG00000104856	RELB
7	ENSG00000182162	P2RY8
7	ENSG00000005381	MPO
7	ENSG00000132510	KDM6B
7	ENSG00000164107	HAND2
7	ENSG00000185947	ZNF267
7	ENSG00000121966	CXCR4
7	ENSG00000026751	SLAMF7
7	ENSG00000085265	FCN1
7	ENSG00000171724	VAT1L
7	ENSG00000114541	FRMD4B
7	ENSG00000152689	RASGRP3
7	ENSG00000148516	ZEB1
7	ENSG00000138621	PPCDC
7	ENSG00000144354	CDCA7
7	ENSG00000166821	PEX11A
7	ENSG00000259529
7	ENSG00000151651	ADAM8
7	ENSG00000160654	CD3G
7	ENSG00000166432	ZMAT1
7	ENSG00000167676	PLIN4
7	ENSG00000125430	HS3ST3B1
5	ENSG00000115594	IL1R1
5	ENSG00000140932	CMTM2
5	ENSG00000143851	PTPN7
5	ENSG00000131979	GCH1
5	ENSG00000138795	LEF1
5	ENSG00000145819	ARHGAP26
5	ENSG00000183323	CCDC125
5	ENSG00000156886	ITGAD
5	ENSG00000140564	FURIN
5	ENSG00000010818	HIVEP2
5	ENSG00000126353	CCR7
5	ENSG00000125810	CD93
5	ENSG00000147454	SLC25A37
5	ENSG00000136689	IL1RN
5	ENSG00000164619	BMPER
5	ENSG00000043462	LCP2
5	ENSG00000273604	EPOP
5	ENSG00000170525	PFKFB3
5	ENSG00000105609	LILRB5
5	ENSG00000105374	NKG7
5	ENSG00000124615	MOCS1
5	ENSG00000142185	TRPM2
5	ENSG00000164039	BDH2
5	ENSG00000160271	RALGDS
5	ENSG00000159110	IFNAR2
5	ENSG00000057657	PRDM1
5	ENSG00000128590	DNAJB9
5	ENSG00000171310	CHST11
5	ENSG00000170989	S1PR1
5	ENSG00000204160	ZDHHC18
5	ENSG00000198355	PIM3
5	ENSG00000178607	ERN1
5	ENSG00000188282	RUFY4
5	ENSG00000134460	IL2RA
5	ENSG00000115590	IL1R2
5	ENSG00000186577	SMIM29
5	ENSG00000100284	TOM1
5	ENSG00000028137	TNFRSF1B
5	ENSG00000139572	GPR84
5	ENSG00000158882	TOMM40L
5	ENSG00000116604	MEF2D
5	ENSG00000179388	EGR3
5	ENSG00000278195	SSTR3
5	ENSG00000173039	RELA
5	ENSG00000071054	MAP4K4
5	ENSG00000156860	FBRS
5	ENSG00000283378	CNTNAP3C
5	ENSG00000167083	GNGT2
5	ENSG00000134028	ADAMDEC1
5	ENSG00000166311	SMPD1
5	ENSG00000162813	BPNT1
5	ENSG00000214944	ARHGEF28
5	ENSG00000273136	NBPF26
5	ENSG00000140993	TIGD7
5	ENSG00000146592	CREB5
5	ENSG00000077984	CST7
5	ENSG00000204936	CD177
5	ENSG00000112561	TFEB
5	ENSG00000128016	ZFP36
5	ENSG00000128512	DOCK4
5	ENSG00000244617	ASPRV1
5	ENSG00000154065	ANKRD29
5	ENSG00000169508	GPR183
5	ENSG00000149591	TAGLN
5	ENSG00000167851	CD300A
5	ENSG00000169429	CXCL8
5	ENSG00000171236	LRG1
5	ENSG00000110046	ATG2A
5	ENSG00000174963	ZIC4
5	ENSG00000162747	FCGR3B
5	ENSG00000078081	LAMP3
5	ENSG00000181523	SGSH
5	ENSG00000169136	ATF5
5	ENSG00000090924	PLEKHG2
5	ENSG00000178562	CD28
5	ENSG00000219626	FAM228B
5	ENSG00000122547	EEPD1
5	ENSG00000157551	KCNJ15
5	ENSG00000182010	RTKN2
5	ENSG00000222009	BTBD19
5	ENSG00000100644	HIF1A
5	ENSG00000172673	THEMIS
5	ENSG00000001561	ENPP4
5	ENSG00000165233	CARD19
5	ENSG00000172183	ISG20
5	ENSG00000123689	G0S2
5	ENSG00000140563	MCTP2
5	ENSG00000137496	IL18BP
5	ENSG00000134070	IRAK2
5	ENSG00000052795	FNIP2
5	ENSG00000204305	AGER
5	ENSG00000140368	PSTPIP1
5	ENSG00000107147	KCNT1
5	ENSG00000120318	ARAP3
5	ENSG00000140548	ZNF710
5	ENSG00000013725	CD6
5	ENSG00000007237	GAS7
5	ENSG00000153898	MCOLN2
5	ENSG00000204304	PBX2
5	ENSG00000125735	TNFSF14
5	ENSG00000081041	CXCL2
5	ENSG00000123643	SLC36A1
5	ENSG00000242802	AP5Z1
5	ENSG00000139364	TMEM132B
5	ENSG00000124181	PLCG1
5	ENSG00000108387	SEPTIN4
4	ENSG00000129467	ADCY4
4	ENSG00000198933	TBKBP1
4	ENSG00000204131	NHSL2
4	ENSG00000170956	CEACAM3
4	ENSG00000254087	LYN
4	ENSG00000103313	MEFV
4	ENSG00000110047	EHD1
4	ENSG00000106976	DNM1
4	ENSG00000100311	PDGFB
4	ENSG00000111907	TPD52L1
4	ENSG00000183137	CEP57L1
4	ENSG00000089351	GRAMD1A
4	ENSG00000125740	FOSB
4	ENSG00000174130	TLR6
4	ENSG00000127152	BCL11B
4	ENSG00000135083	CCNJL
4	ENSG00000069399	BCL3
4	ENSG00000125505	MBOAT7
4	ENSG00000136630	HLX
4	ENSG00000275302	CCL4
4	ENSG00000168421	RHOH
4	ENSG00000077238	IL4R
4	ENSG00000072694	FCGR2B
4	ENSG00000073861	TBX21
4	ENSG00000158825	CDA
4	ENSG00000140853	NLRC5
4	ENSG00000156050	FAM161B
4	ENSG00000106415	GLCCI1
4	ENSG00000103852	TTC23
4	ENSG00000133121	STARD13
4	ENSG00000143167	GPA33
4	ENSG00000285106	ITGA3
4	ENSG00000147119	CHST7
4	ENSG00000170458	CD14
4	ENSG00000187775	DNAH17
4	ENSG00000008083	JARID2
4	ENSG00000104951	IL4I1
4	ENSG00000285938
4	ENSG00000158163	DZIP1L
4	ENSG00000149177	PTPRJ
4	ENSG00000157570	TSPAN18
4	ENSG00000162244	RPL29
4	ENSG00000107738	VSIR
4	ENSG00000198464	ZNF480
4	ENSG00000156127	BATF
4	ENSG00000140678	ITGAX
4	ENSG00000146859	TMEM140
4	ENSG00000177663	IL17RA
4	ENSG00000090238	YPEL3
4	ENSG00000196843	ARID5A
4	ENSG00000158805	ZNF276
4	ENSG00000115896	PLCL1
4	ENSG00000154229	PRKCA
4	ENSG00000285708
4	ENSG00000106952	TNFSF8
4	ENSG00000173482	PTPRM
4	ENSG00000197329	PELI1
4	ENSG00000180871	CXCR2
4	ENSG00000113749	HRH2
4	ENSG00000182885	ADGRG3
4	ENSG00000050438	SLC4A8
4	ENSG00000198203	SULT1C2
4	ENSG00000157800	SLC37A3
4	ENSG00000185262	UBALD2
4	ENSG00000180644	PRF1
4	ENSG00000184588	PDE4B
4	ENSG00000187474	FPR3
4	ENSG00000056558	TRAF1
4	ENSG00000204020	LIPN
4	ENSG00000183813	CCR4
4	ENSG00000165029	ABCA1
4	ENSG00000085117	CD82
4	ENSG00000124762	CDKN1A
4	ENSG00000214193	SH3D21
4	ENSG00000173535	TNFRSF10C
4	ENSG00000079308	TNS1
4	ENSG00000176845	METRNL
4	ENSG00000146112	PPP1R18
4	ENSG00000108932	SLC16A6
4	ENSG00000152495	CAMK4
4	ENSG00000189233	NUGGC
4	ENSG00000108798	ABI3
4	ENSG00000174600	CMKLR1
4	ENSG00000170542	SERPINB9
4	ENSG00000176438	SYNE3
4	ENSG00000145901	TNIP1
4	ENSG00000095794	CREM
4	ENSG00000158517	NCF1
4	ENSG00000198858	R3HDM4
4	ENSG00000122224	LY9
4	ENSG00000128271	ADORA2A
4	ENSG00000103489	XYLT1
4	ENSG00000125347	IRF1
4	ENSG00000132334	PTPRE
4	ENSG00000134152	KATNBL1
4	ENSG00000149798	CDC42EP2
4	ENSG00000087157	PGS1
4	ENSG00000276070	CCL4L2
4	ENSG00000185650	ZFP36L1
4	ENSG00000132405	TBC1D14
4	ENSG00000155966	AFF2
4	ENSG00000166501	PRKCB
4	ENSG00000170439	METTL7B
4	ENSG00000249992	TMEM158
4	ENSG00000135074	ADAM19
4	ENSG00000152229	PSTPIP2
4	ENSG00000173846	PLK3
4	ENSG00000152455	SUV39H2
4	ENSG00000157873	TNFRSF14
4	ENSG00000120063	GNA13
4	ENSG00000162645	GBP2
4	ENSG00000108691	CCL2
4	ENSG00000196663	TECPR2
4	ENSG00000125812	GZF1
4	ENSG00000197093	GAL3ST4
4	ENSG00000255833	TIFAB
4	ENSG00000010327	STAB1
4	ENSG00000163519	TRAT1
4	ENSG00000131634	TMEM204
4	ENSG00000137331	IER3
4	ENSG00000121797	CCRL2
4	ENSG00000135094	SDS
4	ENSG00000142512	SIGLEC10
4	ENSG00000179934	CCR8
4	ENSG00000153310	CYRIB
4	ENSG00000130363	RSPH3
4	ENSG00000020633	RUNX3
4	ENSG00000116741	RGS2
4	ENSG00000184500	PROS1
4	ENSG00000186818	LILRB4
4	ENSG00000076662	ICAM3
4	ENSG00000068976	PYGM
4	ENSG00000249437	NAIP
4	ENSG00000182986	ZNF320
4	ENSG00000164236	ANKRD33B
4	ENSG00000089505	CMTM1
3	ENSG00000187764	SEMA4D
3	ENSG00000138378	STAT4
3	ENSG00000120457	KCNJ5
3	ENSG00000011028	MRC2
3	ENSG00000100565	LRRC74A
3	ENSG00000123329	ARHGAP9
3	ENSG00000166920	C15orf48
3	ENSG00000107742	SPOCK2
3	ENSG00000198842	STYXL2
3	ENSG00000204592	HLA-E
3	ENSG00000128645	HOXD1
3	ENSG00000243696
3	ENSG00000183032	SLC25A21
3	ENSG00000280237	ITGA3
3	ENSG00000072952	IRAG1
3	ENSG00000144655	CSRNP1
3	ENSG00000029153	BMAL2
3	ENSG00000198814	GK
3	ENSG00000103569	AQP9
3	ENSG00000118785	SPP1
3	ENSG00000079435	LIPE
3	ENSG00000185561	TLCD2
3	ENSG00000163823	CCR1
3	ENSG00000145685	LHFPL2
3	ENSG00000109674	NEIL3
3	ENSG00000115085	ZAP70
3	ENSG00000134955	SLC37A2
3	ENSG00000166341	DCHS1
3	ENSG00000187037	GPR141
3	ENSG00000224959	ITGA3
3	ENSG00000197635	DPP4
3	ENSG00000125245	GPR18
3	ENSG00000103522	IL21R
3	ENSG00000205045	SLFN12L
3	ENSG00000160712	IL6R
3	ENSG00000079263	SP140
3	ENSG00000160200	CBS
3	ENSG00000099985	OSM
3	ENSG00000137474	MYO7A
3	ENSG00000126467	TSKS
3	ENSG00000148690	FRA10AC1
3	ENSG00000108179	PPIF
3	ENSG00000162407	PLPP3
3	ENSG00000162711	NLRP3
3	ENSG00000276085	CCL3L1
3	ENSG00000163534	FCRL1
3	ENSG00000137312	FLOT1
3	ENSG00000165801	ARHGEF40
3	ENSG00000136541	ERMN
3	ENSG00000183307	TMEM121B
3	ENSG00000137642	SORL1
3	ENSG00000139352	ASCL1
3	ENSG00000171223	JUNB
3	ENSG00000110660	SLC35F2
3	ENSG00000163220	S100A9
3	ENSG00000074660	SCARF1
3	ENSG00000198909	MAP3K3
3	ENSG00000101236	RNF24
3	ENSG00000160796	NBEAL2
3	ENSG00000145335	SNCA
3	ENSG00000186810	CXCR3
3	ENSG00000102879	CORO1A
3	ENSG00000173757	STAT5B
3	ENSG00000099860	GADD45B
3	ENSG00000226380	ITGA3
3	ENSG00000122642	FKBP9
3	ENSG00000120949	TNFRSF8
3	ENSG00000113916	BCL6
3	ENSG00000100055	CYTH4
3	ENSG00000116017	ARID3A
3	ENSG00000168918	INPP5D
3	ENSG00000156869	FRRS1
3	ENSG00000138821	SLC39A8
3	ENSG00000156265	MAP3K7CL
3	ENSG00000105352	CEACAM4
3	ENSG00000102393	GLA
3	ENSG00000131042	LILRB2
3	ENSG00000096092	TMEM14A
3	ENSG00000183484	GPR132
3	ENSG00000089060	SLC8B1
3	ENSG00000159307	SCUBE1
3	ENSG00000019991	HGF
3	ENSG00000103257	SLC7A5
3	ENSG00000064932	SBNO2
3	ENSG00000162630	B3GALT2
3	ENSG00000140511	HAPLN3
3	ENSG00000204577	LILRB3
3	ENSG00000154025	SLC5A10
3	ENSG00000137309	HMGA1
3	ENSG00000146285	SCML4
3	ENSG00000089558	KCNH4
3	ENSG00000049768	FOXP3
3	ENSG00000142347	MYO1F
3	ENSG00000100351	GRAP2
3	ENSG00000163297	ANTXR2
3	ENSG00000099998	GGT5
3	ENSG00000112096	ITGA3
3	ENSG00000139318	DUSP6
3	ENSG00000127311	HELB
3	ENSG00000164691	TAGAP
3	ENSG00000100906	NFKBIA
3	ENSG00000163464	CXCR1
3	ENSG00000165071	TMEM71
3	ENSG00000109099	PMP22
3	ENSG00000158050	DUSP2
3	ENSG00000083720	OXCT1
3	ENSG00000188483	IER5L
3	ENSG00000180694	TMEM64
3	ENSG00000127084	FGD3
3	ENSG00000169403	PTAFR
3	ENSG00000197860	SGTB
3	ENSG00000173040	EVC2
3	ENSG00000077420	APBB1IP
3	ENSG00000154743	TSEN2
3	ENSG00000118513	MYB
3	ENSG00000173208	ABCD2
3	ENSG00000115604	IL18R1
3	ENSG00000100453	GZMB
3	ENSG00000173762	CD7
3	ENSG00000105639	JAK3
3	ENSG00000160584	SIK3
3	ENSG00000213445	SIPA1
3	ENSG00000160791	CCR5
3	ENSG00000240891	PLCXD2
3	ENSG00000153395	LPCAT1
3	ENSG00000197971	MBP
3	ENSG00000087245	MMP2
3	ENSG00000175899	A2M
3	ENSG00000196954	CASP4
3	ENSG00000167994	RAB3IL1
3	ENSG00000121753	ADGRB2
3	ENSG00000124126	PREX1
3	ENSG00000105928	GSDME
3	ENSG00000196189	SEMA4A
3	ENSG00000179750	APOBEC3B
3	ENSG00000137509	PRCP
3	ENSG00000180340	FZD2
3	ENSG00000139173	TMEM117
3	ENSG00000153283	CD96
3	ENSG00000171791	BCL2
3	ENSG00000113368	LMNB1
3	ENSG00000080709	KCNN2
3	ENSG00000173083	HPSE
3	ENSG00000100385	IL2RB
3	ENSG00000072134	EPN2
3	ENSG00000065357	DGKA
3	ENSG00000182541	LIMK2
3	ENSG00000232040	ZBED9
3	ENSG00000075618	FSCN1
3	ENSG00000123908	AGO2
3	ENSG00000123700	KCNJ2
3	ENSG00000180448	ARHGAP45
3	ENSG00000117228	GBP1
3	ENSG00000185737	NRG3
3	ENSG00000135749	PCNX2
3	ENSG00000127824	TUBA4A
3	ENSG00000012124	CD22
3	ENSG00000197852	INKA2
3	ENSG00000082074	FYB1
3	ENSG00000271383	NBPF19
3	ENSG00000100422	CERK
3	ENSG00000146278	PNRC1
3	ENSG00000188404	SELL
3	ENSG00000137462	TLR2
3	ENSG00000152766	ANKRD22
3	ENSG00000139832	RAB20
3	ENSG00000167874	TMEM88
3	ENSG00000187605	TET3
3	ENSG00000077150	NFKB2
3	ENSG00000136040	PLXNC1
3	ENSG00000114626	ABTB1
3	ENSG00000275023	MLLT6
3	ENSG00000167604	NFKBID
3	ENSG00000126262	FFAR2
3	ENSG00000113303	BTNL8
3	ENSG00000167536	DHRS13
3	ENSG00000165269	AQP7
3	ENSG00000181409	AATK
3	ENSG00000185304	RGPD2
3	ENSG00000213648	SULT1A4
3	ENSG00000267508	ZNF285
3	ENSG00000213413	PVRIG
3	ENSG00000119514	GALNT12
3	ENSG00000259207	ITGB3
3	ENSG00000102096	PIM2
3	ENSG00000102245	CD40LG
3	ENSG00000128383	APOBEC3A
3	ENSG00000175130	MARCKSL1
3	ENSG00000100031	GGT1
3	ENSG00000169246	NPIPB3
3	ENSG00000075399	VPS9D1
3	ENSG00000117298	ECE1
3	ENSG00000101294	HM13
3	ENSG00000133048	CHI3L1
3	ENSG00000127507	ADGRE2
3	ENSG00000000938	FGR
3	ENSG00000140391	TSPAN3
3	ENSG00000127951	FGL2
3	ENSG00000165474	GJB2
3	ENSG00000186105	LRRC70
3	ENSG00000143546	S100A8
3	ENSG00000172889	EGFL7
3	ENSG00000139618	BRCA2
3	ENSG00000197818	SLC9A8
3	ENSG00000168062	BATF2
3	ENSG00000155307	SAMSN1
3	ENSG00000196876	SCN8A
