## Supplementary Table 4 for "Airway immune signatures of protection and disease progression in recent human tuberculosis household contacts"

### Sheet: Sheet1
Cluster #	N cells	HLCA (Sikkema, 2023)	Meyer lung (Madissoon, 2023)	Teichmann immune (Domingues-Conde, 2022)	Defining marker genes	Final annotation (manual)
0	112106	Alveolar macrophages	Macro_alveolar	Alveolar macrophages	APOC2	AM_APOC2
1	90912	Alveolar macrophages	Macro_alveolar	Alveolar macrophages	IFI27	AM_IFI27
10	84409	Alveolar macrophages	Macro_alveolar	Alveolar macrophages	PPARG, MRC1	AM
11	60874	Alveolar macrophages	Macro_alveolar	Alveolar macrophages	PPARG, MRC1	AM
13	57634	Alveolar macrophages	Macro_alveolar	Alveolar macrophages	TFRC, CCL18, FN1	AM FN1 CCL18
14	57227	Alveolar macrophages	Macro_alveolar	Alveolar macrophages	Various mitochondrial	AM-Mito-hi
21	10926	Alveolar Mph proliferating	Macro_dividing	Macrophages, Alveolar macrophages	MKI67	AM proliferating
17	28239	Alveolar macrophages	Macro_alveolar	Alveolar macrophages	CD74, C1Q, low nGene	AM - stressed
16	29486	Alveolar macrophages	Macro_alveolar, Macro_interstitial, Macro_CCL	Alveolar macrophages	IFN-response genes	AM IFN-responsive
25	4527	Alveolar macrophages	Macro_alveolar	Alveolar macrophages	RSRP1, SLC11A1	AM RSRP1 NRAMP1
12	57676	Alveolar macrophages, Monocyte-derived Mph	Macro_alveolar, Macro_intravascular	Alveolar macrophages	APOE	Mo-derived AM APOE
15	40522	Monocyte-derived Mph, Alveolar macrophages	Macro_intravascular, Macro_alveolar	Alveolar macrophages	FPR3	Mo-derived AM FPR3
26	122	Monocyte-derived Mph	Macro_interstitial	Alveolar macrophages	TPP1	Mo-derived AM TPP1
18	10206	Monocyte-derived Mph	Macro_interstitial, Macro_intermediate, Macro_intravascular	Intermediate macrophages, Alveolar macrophages	LILRB2, FOS, JUNB	Monocyte
19	5539	DC2, DC1	DC_2, DC_1	DC2, DC1	FGL2, CD1C	cDC/monocyte
20	851	Migratory DCs	DC_activated	Migratory DCs	CSFR2A. CCR7	Migratory DC
24	664	Plasmacytoid DCs	DC_plasmacytoid	pDC	TCF4, IL2RA, IRF7	pDC
2	40711	Basal resting, Non-classical monocytes	Monocyte_CD14, Macro_interstitial	Classical monocytes, Macrophages, Tcm/Naive helper T cells, Alveolar macrophages	G0S2, IFIT2, IL1RN, IL1B	Neutrophils IFIT2 IL1RN
3	46743	Non-classical monocytes, Basal resting, Alveolar macrophages	Monocyte_CD14, Macro_interstitial	Classical monocytes, Alveolar macrophages, Macrophages	G0S2, CXCR4	Neutrophils CXCR4-hi
6	39139	CD4 T cells	CD4_naive/CM, CD4_EM/Effector	Tcm/Naive helper T cells, Tem/Trm cytotoxic T cells	KLF2, IL7R, SELL, TCF7	T cells CD4 naïve/stem-like
4	43825	CD4 T cells	CD4_EM/Effector	Tcm/Naive helper T cells, Tem/Trm cytotoxic T cells	CD40LG, CD4, CXCR6, CCR6	T cells CD4 effector
8	10228	CD4 T cells	T_reg	Regulatory T cells	FOXP3, IL2RA, MAF, CCR4	Tregs
5	41404	CD8 T cells, CD4 T cells	CD4_EM/Effector, CD8_TRM/EM, CD8_TRM, CD4_TRM	Tem/Trm cytotoxic T cells	CCL5, KLRK1, CD8A	T cells CD8A
7	10792	CD8 T cells	ILC, gdT, CD8_TRM	NK cells, CRTAM+ gamma-delta T cells, Tem/Trm cytotoxic T cells	TRDC, GNLY, KLRK1	gdTcells/NK/ILC
9	5340	CD4 T cells, T cells proliferating, CD8 T cells	CD4_EM/Effector, CD4_TRM	Tem/Trm cytotoxic T cells, Tcm/Naive helper T cells	TOP2A, MCM4	T cells proliferating
22	2570	B cells	B_memory	Memory B cells	CD79A, CD79B, IGKC	B cells
23	1487	Mast cells	Mast_cell	Mast cells	CPA3, GATA2, KIT	Mast cells
